# HIV-1 Vpr alters cellular transcription by targeting the PAF1 complex

**DOI:** 10.1101/2024.12.18.629146

**Authors:** Maximilien Biguet, Kelly Marno, Nidia Oliveira, Joseph M Gibbons, Corinna Pade, Christopher E Jones, Miguel R Branco, Aine McKnight

## Abstract

Innate immunity represents the first line of defence against viral infections, and successful pathogens like HIV-1 have evolved mechanisms to bypass these barriers. The PAF1 complex (PAF1c) has emerged as a key regulator of antiviral innate immune responses, inhibiting the replication of various viruses, including HIV-1. While its role in transcription regulation is well documented, little is known about how PAF1c inhibits HIV-1 and how HIV-1 circumvents this antiviral activity. Here we demonstrate that Vpr induces the rapid and transient downmodulation of PAF1c shortly after infection, a process that correlates with significant transcriptomic changes within the host cell. Transcriptomic profiling reveals that PAF1 knockdown mirrors many of the gene expression changes induced by HIV-1 infection, indicating that Vpr antagonism of PAF1c is a means by which HIV-1 may modulate host gene expression to favour replication. Further, we show that the loss of PAF1c leads to the suppression of interferon-stimulated genes (ISGs) and several known HIV-1 restriction factors. Overall, the evidence supports the emerging role of PAF1 as a regulator of a broad antiviral transcriptional program, but also suggests a specific anti-HIV activity that is countered by HIV-1 Vpr.
