## Supplementary file 1 for "HIV-1 Vpr alters cellular transcription by targeting the PAF1 complex"

source	term_name	term_id	adjusted_p_value	term_size	query_size	intersection_size	effective_domain_size	intersections
GO:MF	sequence-specific double-stranded DNA binding	GO:1990837	0.007927121	1541	81	17	20212	ENSG00000074047,ENSG00000087903,ENSG00000108840,ENSG00000119042,ENSG00000120738,ENSG00000123405,ENSG00000128272,ENSG00000131848,ENSG00000163435,ENSG00000172006,ENSG00000175832,ENSG00000177606,ENSG00000179111,ENSG00000196843,ENSG00000198315,ENSG00000204366,ENSG00000244405
GO:MF	DNA-binding transcription activator activity, RNA polymerase II-specific	GO:0001228	0.007927121	473	81	9	20212	ENSG00000074047,ENSG00000087903,ENSG00000119042,ENSG00000120738,ENSG00000128272,ENSG00000163435,ENSG00000175832,ENSG00000177606,ENSG00000244405
GO:MF	DNA-binding transcription activator activity	GO:0001216	0.007927121	479	81	9	20212	ENSG00000074047,ENSG00000087903,ENSG00000119042,ENSG00000120738,ENSG00000128272,ENSG00000163435,ENSG00000175832,ENSG00000177606,ENSG00000244405
GO:MF	transcription cis-regulatory region binding	GO:0000976	0.007927121	1480	81	17	20212	ENSG00000074047,ENSG00000087903,ENSG00000108840,ENSG00000119042,ENSG00000120738,ENSG00000123405,ENSG00000128272,ENSG00000131848,ENSG00000163435,ENSG00000172006,ENSG00000175832,ENSG00000177606,ENSG00000179111,ENSG00000196843,ENSG00000198315,ENSG00000204366,ENSG00000244405
GO:MF	RNA polymerase II transcription regulatory region sequence-specific DNA binding	GO:0000977	0.007927121	1383	81	16	20212	ENSG00000074047,ENSG00000087903,ENSG00000108840,ENSG00000119042,ENSG00000120738,ENSG00000123405,ENSG00000128272,ENSG00000131848,ENSG00000163435,ENSG00000172006,ENSG00000175832,ENSG00000177606,ENSG00000179111,ENSG00000198315,ENSG00000204366,ENSG00000244405
GO:MF	transcription regulatory region nucleic acid binding	GO:0001067	0.007927121	1482	81	17	20212	ENSG00000074047,ENSG00000087903,ENSG00000108840,ENSG00000119042,ENSG00000120738,ENSG00000123405,ENSG00000128272,ENSG00000131848,ENSG00000163435,ENSG00000172006,ENSG00000175832,ENSG00000177606,ENSG00000179111,ENSG00000196843,ENSG00000198315,ENSG00000204366,ENSG00000244405
GO:MF	cis-regulatory region sequence-specific DNA binding	GO:0000987	0.009574	1203	81	14	20212	ENSG00000074047,ENSG00000087903,ENSG00000108840,ENSG00000119042,ENSG00000120738,ENSG00000123405,ENSG00000128272,ENSG00000131848,ENSG00000163435,ENSG00000175832,ENSG00000177606,ENSG00000179111,ENSG00000198315,ENSG00000204366
GO:MF	DNA-binding transcription factor activity, RNA polymerase II-specific	GO:0000981	0.009574	1351	81	15	20212	ENSG00000074047,ENSG00000087903,ENSG00000119042,ENSG00000120738,ENSG00000123405,ENSG00000128272,ENSG00000131848,ENSG00000163435,ENSG00000172006,ENSG00000175832,ENSG00000177606,ENSG00000179111,ENSG00000198315,ENSG00000204366,ENSG00000244405
GO:MF	double-stranded DNA binding	GO:0003690	0.009574	1637	81	17	20212	ENSG00000074047,ENSG00000087903,ENSG00000108840,ENSG00000119042,ENSG00000120738,ENSG00000123405,ENSG00000128272,ENSG00000131848,ENSG00000163435,ENSG00000172006,ENSG00000175832,ENSG00000177606,ENSG00000179111,ENSG00000196843,ENSG00000198315,ENSG00000204366,ENSG00000244405
GO:MF	sequence-specific DNA binding	GO:0043565	0.009574	1654	81	17	20212	ENSG00000074047,ENSG00000087903,ENSG00000108840,ENSG00000119042,ENSG00000120738,ENSG00000123405,ENSG00000128272,ENSG00000131848,ENSG00000163435,ENSG00000172006,ENSG00000175832,ENSG00000177606,ENSG00000179111,ENSG00000196843,ENSG00000198315,ENSG00000204366,ENSG00000244405
GO:MF	RNA polymerase II cis-regulatory region sequence-specific DNA binding	GO:0000978	0.009574	1180	81	14	20212	ENSG00000074047,ENSG00000087903,ENSG00000108840,ENSG00000119042,ENSG00000120738,ENSG00000123405,ENSG00000128272,ENSG00000131848,ENSG00000163435,ENSG00000175832,ENSG00000177606,ENSG00000179111,ENSG00000198315,ENSG00000204366
GO:MF	hydroperoxy icosatetraenoate dehydratase activity	GO:0106256	0.010357259824395924	7	81	2	20212	ENSG00000140465,ENSG00000167600
GO:MF	DNA-binding transcription factor activity	GO:0003700	0.015494495	1439	81	15	20212	ENSG00000074047,ENSG00000087903,ENSG00000119042,ENSG00000120738,ENSG00000123405,ENSG00000128272,ENSG00000131848,ENSG00000163435,ENSG00000172006,ENSG00000175832,ENSG00000177606,ENSG00000179111,ENSG00000198315,ENSG00000204366,ENSG00000244405
GO:MF	transcription regulator activity	GO:0140110	0.04449645	1952	81	17	20212	ENSG00000074047,ENSG00000087903,ENSG00000119042,ENSG00000120738,ENSG00000123405,ENSG00000128272,ENSG00000131848,ENSG00000163435,ENSG00000172006,ENSG00000175832,ENSG00000177606,ENSG00000179111,ENSG00000196843,ENSG00000198315,ENSG00000198455,ENSG00000204366,ENSG00000244405
GO:MF	long-chain fatty acid-CoA ligase activity	GO:0004467	0.046251347	16	81	2	20212	ENSG00000143554,ENSG00000167107
GO:BP	cellular response to stimulus	GO:0051716	0.000388746	7394	78	50	21031	ENSG00000006025,ENSG00000010310,ENSG00000011422,ENSG00000064547,ENSG00000074047,ENSG00000087903,ENSG00000104081,ENSG00000105808,ENSG00000106089,ENSG00000108691,ENSG00000108840,ENSG00000112541,ENSG00000115738,ENSG00000116406,ENSG00000119042,ENSG00000120738,ENSG00000120833,ENSG00000123405,ENSG00000125968,ENSG00000128165,ENSG00000128272,ENSG00000128965,ENSG00000129226,ENSG00000139567,ENSG00000139625…
GO:BP	response to stimulus	GO:0050896	0.002083494	8976	78	54	21031	ENSG00000006025,ENSG00000010310,ENSG00000011422,ENSG00000064547,ENSG00000074047,ENSG00000087903,ENSG00000104081,ENSG00000105808,ENSG00000106089,ENSG00000108691,ENSG00000108840,ENSG00000112541,ENSG00000115738,ENSG00000116406,ENSG00000119042,ENSG00000120738,ENSG00000120833,ENSG00000123405,ENSG00000125966,ENSG00000125968,ENSG00000128165,ENSG00000128272,ENSG00000128965,ENSG00000129226,ENSG00000137868…
GO:BP	regulation of multicellular organismal process	GO:0051239	0.009319959	2955	78	26	21031	ENSG00000011422,ENSG00000074047,ENSG00000106089,ENSG00000108691,ENSG00000108840,ENSG00000115738,ENSG00000120738,ENSG00000120833,ENSG00000125968,ENSG00000128165,ENSG00000128272,ENSG00000137868,ENSG00000139567,ENSG00000150457,ENSG00000159958,ENSG00000160223,ENSG00000175832,ENSG00000179111,ENSG00000179630,ENSG00000181773,ENSG00000184185,ENSG00000187796,ENSG00000196843,ENSG00000197329,ENSG00000204366…
GO:BP	regulation of biological process	GO:0050789	0.012945361798136702	12287	78	63	21031	ENSG00000006025,ENSG00000010310,ENSG00000011422,ENSG00000064547,ENSG00000074047,ENSG00000087903,ENSG00000088280,ENSG00000100003,ENSG00000104081,ENSG00000105808,ENSG00000106089,ENSG00000108691,ENSG00000108840,ENSG00000112541,ENSG00000115738,ENSG00000119042,ENSG00000120738,ENSG00000120833,ENSG00000123405,ENSG00000125968,ENSG00000128011,ENSG00000128165,ENSG00000128272,ENSG00000128965,ENSG00000129226…
GO:BP	biological regulation	GO:0065007	0.013400322650983036	12680	78	64	21031	ENSG00000006025,ENSG00000010310,ENSG00000011422,ENSG00000064547,ENSG00000074047,ENSG00000087903,ENSG00000088280,ENSG00000100003,ENSG00000104081,ENSG00000105808,ENSG00000106089,ENSG00000108691,ENSG00000108840,ENSG00000112541,ENSG00000115738,ENSG00000119042,ENSG00000120738,ENSG00000120833,ENSG00000123405,ENSG00000125968,ENSG00000128011,ENSG00000128165,ENSG00000128272,ENSG00000128965,ENSG00000129226…
GO:BP	regulation of cellular process	GO:0050794	0.015579389	11738	78	60	21031	ENSG00000006025,ENSG00000010310,ENSG00000011422,ENSG00000064547,ENSG00000074047,ENSG00000087903,ENSG00000088280,ENSG00000100003,ENSG00000104081,ENSG00000105808,ENSG00000106089,ENSG00000108691,ENSG00000108840,ENSG00000112541,ENSG00000115738,ENSG00000119042,ENSG00000120738,ENSG00000120833,ENSG00000123405,ENSG00000125968,ENSG00000128011,ENSG00000128165,ENSG00000128272,ENSG00000128965,ENSG00000131848…
GO:BP	cellular response to chemical stimulus	GO:0070887	0.015579389	2683	78	23	21031	ENSG00000006025,ENSG00000074047,ENSG00000087903,ENSG00000105808,ENSG00000108691,ENSG00000108840,ENSG00000119042,ENSG00000120738,ENSG00000120833,ENSG00000128272,ENSG00000129226,ENSG00000140465,ENSG00000150457,ENSG00000159958,ENSG00000167600,ENSG00000170667,ENSG00000177606,ENSG00000184489,ENSG00000187678,ENSG00000196843,ENSG00000244165,ENSG00000244405,ENSG00000273820
GO:BP	positive regulation of multicellular organismal process	GO:0051240	0.015579389	1637	78	17	21031	ENSG00000074047,ENSG00000108691,ENSG00000115738,ENSG00000120738,ENSG00000128165,ENSG00000128272,ENSG00000137868,ENSG00000139567,ENSG00000159958,ENSG00000160223,ENSG00000175832,ENSG00000179630,ENSG00000181773,ENSG00000187796,ENSG00000196843,ENSG00000197329,ENSG00000244405
GO:BP	response to organic substance	GO:0010033	0.015579389	2637	78	23	21031	ENSG00000006025,ENSG00000010310,ENSG00000074047,ENSG00000087903,ENSG00000108691,ENSG00000108840,ENSG00000116406,ENSG00000119042,ENSG00000120738,ENSG00000120833,ENSG00000128272,ENSG00000128965,ENSG00000129226,ENSG00000140465,ENSG00000150457,ENSG00000159958,ENSG00000184489,ENSG00000187678,ENSG00000187796,ENSG00000196843,ENSG00000197329,ENSG00000244165,ENSG00000273820
GO:BP	regulation of RNA biosynthetic process	GO:2001141	0.015579389	3464	78	27	21031	ENSG00000074047,ENSG00000087903,ENSG00000100003,ENSG00000108840,ENSG00000115738,ENSG00000119042,ENSG00000120738,ENSG00000123405,ENSG00000125968,ENSG00000128272,ENSG00000131848,ENSG00000139567,ENSG00000139625,ENSG00000163435,ENSG00000167550,ENSG00000172006,ENSG00000175832,ENSG00000177606,ENSG00000179111,ENSG00000183421,ENSG00000184489,ENSG00000187796,ENSG00000196843,ENSG00000198315,ENSG00000198455…
GO:BP	negative regulation of transcription by RNA polymerase II	GO:0000122	0.015579389	986	78	13	21031	ENSG00000074047,ENSG00000108840,ENSG00000115738,ENSG00000119042,ENSG00000120738,ENSG00000125968,ENSG00000128272,ENSG00000172006,ENSG00000177606,ENSG00000179111,ENSG00000196843,ENSG00000204366,ENSG00000244405
GO:BP	regulation of DNA-templated transcription	GO:0006355	0.015579389	3446	78	27	21031	ENSG00000074047,ENSG00000087903,ENSG00000100003,ENSG00000108840,ENSG00000115738,ENSG00000119042,ENSG00000120738,ENSG00000123405,ENSG00000125968,ENSG00000128272,ENSG00000131848,ENSG00000139567,ENSG00000139625,ENSG00000163435,ENSG00000167550,ENSG00000172006,ENSG00000175832,ENSG00000177606,ENSG00000179111,ENSG00000183421,ENSG00000184489,ENSG00000187796,ENSG00000196843,ENSG00000198315,ENSG00000198455…
GO:BP	signal transduction	GO:0007165	0.015885417723827833	5959	78	38	21031	ENSG00000010310,ENSG00000011422,ENSG00000064547,ENSG00000074047,ENSG00000104081,ENSG00000105808,ENSG00000106089,ENSG00000108691,ENSG00000112541,ENSG00000120738,ENSG00000120833,ENSG00000125968,ENSG00000128165,ENSG00000128272,ENSG00000128965,ENSG00000139567,ENSG00000139625,ENSG00000141639,ENSG00000149260,ENSG00000150457,ENSG00000159958,ENSG00000160223,ENSG00000167550,ENSG00000170667,ENSG00000177606…
GO:BP	negative regulation of Ras protein signal transduction	GO:0046580	0.015885417723827833	25	78	3	21031	ENSG00000105808,ENSG00000170667,ENSG00000187678
GO:BP	response to chemical	GO:0042221	0.015885417723827833	3957	78	29	21031	ENSG00000006025,ENSG00000010310,ENSG00000011422,ENSG00000074047,ENSG00000087903,ENSG00000105808,ENSG00000108691,ENSG00000108840,ENSG00000116406,ENSG00000119042,ENSG00000120738,ENSG00000120833,ENSG00000128272,ENSG00000128965,ENSG00000129226,ENSG00000140465,ENSG00000150457,ENSG00000159958,ENSG00000167600,ENSG00000170667,ENSG00000177606,ENSG00000184489,ENSG00000187678,ENSG00000187796,ENSG00000196843…
GO:BP	DNA-templated transcription	GO:0006351	0.016957735	3569	78	27	21031	ENSG00000074047,ENSG00000087903,ENSG00000100003,ENSG00000108840,ENSG00000115738,ENSG00000119042,ENSG00000120738,ENSG00000123405,ENSG00000125968,ENSG00000128272,ENSG00000131848,ENSG00000139567,ENSG00000139625,ENSG00000163435,ENSG00000167550,ENSG00000172006,ENSG00000175832,ENSG00000177606,ENSG00000179111,ENSG00000183421,ENSG00000184489,ENSG00000187796,ENSG00000196843,ENSG00000198315,ENSG00000198455…
GO:BP	circadian regulation of gene expression	GO:0032922	0.017283172703174594	70	78	4	21031	ENSG00000115738,ENSG00000120738,ENSG00000125968,ENSG00000128272
GO:BP	RNA biosynthetic process	GO:0032774	0.017584945547758912	3601	78	27	21031	ENSG00000074047,ENSG00000087903,ENSG00000100003,ENSG00000108840,ENSG00000115738,ENSG00000119042,ENSG00000120738,ENSG00000123405,ENSG00000125968,ENSG00000128272,ENSG00000131848,ENSG00000139567,ENSG00000139625,ENSG00000163435,ENSG00000167550,ENSG00000172006,ENSG00000175832,ENSG00000177606,ENSG00000179111,ENSG00000183421,ENSG00000184489,ENSG00000187796,ENSG00000196843,ENSG00000198315,ENSG00000198455…
GO:BP	cell communication	GO:0007154	0.018155436202939728	6537	78	40	21031	ENSG00000010310,ENSG00000011422,ENSG00000064547,ENSG00000074047,ENSG00000104081,ENSG00000105808,ENSG00000106089,ENSG00000108691,ENSG00000112541,ENSG00000120738,ENSG00000120833,ENSG00000125968,ENSG00000128165,ENSG00000128272,ENSG00000128965,ENSG00000129226,ENSG00000139567,ENSG00000139625,ENSG00000141639,ENSG00000149260,ENSG00000150457,ENSG00000156453,ENSG00000159958,ENSG00000160223,ENSG00000167550…
GO:BP	intracellular signal transduction	GO:0035556	0.021728018	2668	78	22	21031	ENSG00000010310,ENSG00000011422,ENSG00000064547,ENSG00000105808,ENSG00000108691,ENSG00000112541,ENSG00000120833,ENSG00000128272,ENSG00000128965,ENSG00000139567,ENSG00000139625,ENSG00000141639,ENSG00000150457,ENSG00000167550,ENSG00000170667,ENSG00000177606,ENSG00000181773,ENSG00000184489,ENSG00000187678,ENSG00000187796,ENSG00000197329,ENSG00000244165
GO:BP	embryonic digestive tract development	GO:0048566	0.024781396131296613	33	78	3	21031	ENSG00000074047,ENSG00000115738,ENSG00000137868
GO:BP	cellular response to organic substance	GO:0071310	0.024781396131296613	1971	78	18	21031	ENSG00000006025,ENSG00000074047,ENSG00000087903,ENSG00000108691,ENSG00000108840,ENSG00000119042,ENSG00000120738,ENSG00000120833,ENSG00000128272,ENSG00000129226,ENSG00000140465,ENSG00000150457,ENSG00000159958,ENSG00000184489,ENSG00000187678,ENSG00000196843,ENSG00000244165,ENSG00000273820
GO:BP	signaling	GO:0023052	0.024781396131296613	6447	78	39	21031	ENSG00000010310,ENSG00000011422,ENSG00000064547,ENSG00000074047,ENSG00000104081,ENSG00000105808,ENSG00000106089,ENSG00000108691,ENSG00000112541,ENSG00000120738,ENSG00000120833,ENSG00000125968,ENSG00000128165,ENSG00000128272,ENSG00000128965,ENSG00000139567,ENSG00000139625,ENSG00000141639,ENSG00000149260,ENSG00000150457,ENSG00000156453,ENSG00000159958,ENSG00000160223,ENSG00000167550,ENSG00000170667…
GO:BP	regulation of molecular function	GO:0065009	0.024781396131296613	1799	78	17	21031	ENSG00000010310,ENSG00000011422,ENSG00000064547,ENSG00000088280,ENSG00000105808,ENSG00000108691,ENSG00000108840,ENSG00000115738,ENSG00000125968,ENSG00000139625,ENSG00000150457,ENSG00000167550,ENSG00000170667,ENSG00000177606,ENSG00000183421,ENSG00000187796,ENSG00000244165
GO:BP	regulation of transcription by RNA polymerase II	GO:0006357	0.026279169901234124	2567	78	21	21031	ENSG00000074047,ENSG00000087903,ENSG00000108840,ENSG00000115738,ENSG00000119042,ENSG00000120738,ENSG00000123405,ENSG00000125968,ENSG00000128272,ENSG00000131848,ENSG00000139567,ENSG00000163435,ENSG00000172006,ENSG00000175832,ENSG00000177606,ENSG00000179111,ENSG00000196843,ENSG00000198315,ENSG00000198455,ENSG00000204366,ENSG00000244405
GO:BP	regulation of cAMP-mediated signaling	GO:0043949	0.026279169901234124	36	78	3	21031	ENSG00000010310,ENSG00000112541,ENSG00000181773
GO:BP	regulation of RNA metabolic process	GO:0051252	0.026279169901234124	3763	78	27	21031	ENSG00000074047,ENSG00000087903,ENSG00000100003,ENSG00000108840,ENSG00000115738,ENSG00000119042,ENSG00000120738,ENSG00000123405,ENSG00000125968,ENSG00000128272,ENSG00000131848,ENSG00000139567,ENSG00000139625,ENSG00000163435,ENSG00000167550,ENSG00000172006,ENSG00000175832,ENSG00000177606,ENSG00000179111,ENSG00000183421,ENSG00000184489,ENSG00000187796,ENSG00000196843,ENSG00000198315,ENSG00000198455…
GO:BP	negative regulation of DNA-templated transcription	GO:0045892	0.026806280616771573	1333	78	14	21031	ENSG00000074047,ENSG00000108840,ENSG00000115738,ENSG00000119042,ENSG00000120738,ENSG00000125968,ENSG00000128272,ENSG00000163435,ENSG00000172006,ENSG00000177606,ENSG00000179111,ENSG00000196843,ENSG00000204366,ENSG00000244405
GO:BP	response to molecule of bacterial origin	GO:0002237	0.026806280616771573	354	78	7	21031	ENSG00000108691,ENSG00000108840,ENSG00000129226,ENSG00000140465,ENSG00000187796,ENSG00000196843,ENSG00000197329
GO:BP	positive regulation of RNA biosynthetic process	GO:1902680	0.026843761795942098	1706	78	16	21031	ENSG00000074047,ENSG00000087903,ENSG00000100003,ENSG00000108840,ENSG00000115738,ENSG00000119042,ENSG00000120738,ENSG00000123405,ENSG00000128272,ENSG00000139567,ENSG00000139625,ENSG00000163435,ENSG00000175832,ENSG00000177606,ENSG00000196843,ENSG00000244405
GO:BP	negative regulation of RNA biosynthetic process	GO:1902679	0.026843761795942098	1347	78	14	21031	ENSG00000074047,ENSG00000108840,ENSG00000115738,ENSG00000119042,ENSG00000120738,ENSG00000125968,ENSG00000128272,ENSG00000163435,ENSG00000172006,ENSG00000177606,ENSG00000179111,ENSG00000196843,ENSG00000204366,ENSG00000244405
GO:BP	organic cyclic compound biosynthetic process	GO:1901362	0.026843761795942098	4264	78	29	21031	ENSG00000006025,ENSG00000074047,ENSG00000087903,ENSG00000100003,ENSG00000108840,ENSG00000115738,ENSG00000119042,ENSG00000120738,ENSG00000123405,ENSG00000125968,ENSG00000128272,ENSG00000131848,ENSG00000139567,ENSG00000139625,ENSG00000140465,ENSG00000163435,ENSG00000167550,ENSG00000172006,ENSG00000175832,ENSG00000177606,ENSG00000179111,ENSG00000183421,ENSG00000184489,ENSG00000187796,ENSG00000196843…
GO:BP	positive regulation of DNA-templated transcription	GO:0045893	0.026843761795942098	1703	78	16	21031	ENSG00000074047,ENSG00000087903,ENSG00000100003,ENSG00000108840,ENSG00000115738,ENSG00000119042,ENSG00000120738,ENSG00000123405,ENSG00000128272,ENSG00000139567,ENSG00000139625,ENSG00000163435,ENSG00000175832,ENSG00000177606,ENSG00000196843,ENSG00000244405
GO:BP	intracellular signaling cassette	GO:0141124	0.026843761795942098	1861	78	17	21031	ENSG00000010310,ENSG00000064547,ENSG00000105808,ENSG00000108691,ENSG00000112541,ENSG00000139567,ENSG00000139625,ENSG00000141639,ENSG00000167550,ENSG00000170667,ENSG00000177606,ENSG00000181773,ENSG00000184489,ENSG00000187678,ENSG00000187796,ENSG00000197329,ENSG00000244165
GO:BP	regulation of signal transduction	GO:0009966	0.026843761795942098	3010	78	23	21031	ENSG00000010310,ENSG00000011422,ENSG00000064547,ENSG00000074047,ENSG00000105808,ENSG00000106089,ENSG00000108691,ENSG00000112541,ENSG00000120738,ENSG00000120833,ENSG00000128272,ENSG00000128965,ENSG00000139567,ENSG00000139625,ENSG00000150457,ENSG00000170667,ENSG00000180447,ENSG00000181773,ENSG00000184489,ENSG00000187678,ENSG00000187796,ENSG00000197329,ENSG00000273820
GO:BP	regulation of nucleobase-containing compound metabolic process	GO:0019219	0.026843761795942098	4063	78	28	21031	ENSG00000074047,ENSG00000087903,ENSG00000100003,ENSG00000108840,ENSG00000115738,ENSG00000119042,ENSG00000120738,ENSG00000123405,ENSG00000125968,ENSG00000128272,ENSG00000131848,ENSG00000139567,ENSG00000139625,ENSG00000163435,ENSG00000167550,ENSG00000172006,ENSG00000175832,ENSG00000177606,ENSG00000179111,ENSG00000179630,ENSG00000183421,ENSG00000184489,ENSG00000187796,ENSG00000196843,ENSG00000198315…
GO:BP	positive regulation of macromolecule biosynthetic process	GO:0010557	0.026843761795942098	2603	78	21	21031	ENSG00000074047,ENSG00000087903,ENSG00000100003,ENSG00000108691,ENSG00000108840,ENSG00000115738,ENSG00000119042,ENSG00000120738,ENSG00000123405,ENSG00000128165,ENSG00000128272,ENSG00000139567,ENSG00000139625,ENSG00000163435,ENSG00000175832,ENSG00000177606,ENSG00000179630,ENSG00000187796,ENSG00000196843,ENSG00000197329,ENSG00000244405
GO:BP	regulation of macromolecule biosynthetic process	GO:0010556	0.027320004138539706	5654	78	35	21031	ENSG00000011422,ENSG00000074047,ENSG00000087903,ENSG00000100003,ENSG00000108691,ENSG00000108840,ENSG00000115738,ENSG00000119042,ENSG00000120738,ENSG00000123405,ENSG00000125968,ENSG00000128165,ENSG00000128272,ENSG00000128965,ENSG00000131848,ENSG00000139567,ENSG00000139625,ENSG00000160223,ENSG00000163435,ENSG00000167550,ENSG00000172006,ENSG00000175832,ENSG00000177606,ENSG00000179111,ENSG00000179630…
GO:BP	regulation of nitrogen compound metabolic process	GO:0051171	0.028467295	5440	78	34	21031	ENSG00000006025,ENSG00000011422,ENSG00000074047,ENSG00000087903,ENSG00000100003,ENSG00000108840,ENSG00000115738,ENSG00000119042,ENSG00000120738,ENSG00000123405,ENSG00000125968,ENSG00000128272,ENSG00000128965,ENSG00000131848,ENSG00000139567,ENSG00000139625,ENSG00000150457,ENSG00000163435,ENSG00000167550,ENSG00000172006,ENSG00000175832,ENSG00000177606,ENSG00000179111,ENSG00000179630,ENSG00000180447…
GO:BP	integrated stress response signaling	GO:0140467	0.029990293	43	78	3	21031	ENSG00000123405,ENSG00000128272,ENSG00000177606
GO:BP	positive regulation of cellular biosynthetic process	GO:0031328	0.031812704	2685	78	21	21031	ENSG00000074047,ENSG00000087903,ENSG00000100003,ENSG00000108691,ENSG00000108840,ENSG00000115738,ENSG00000119042,ENSG00000120738,ENSG00000123405,ENSG00000128165,ENSG00000128272,ENSG00000139567,ENSG00000139625,ENSG00000163435,ENSG00000175832,ENSG00000177606,ENSG00000179630,ENSG00000187796,ENSG00000196843,ENSG00000197329,ENSG00000244405
GO:BP	transcription by RNA polymerase II	GO:0006366	0.031994509	2691	78	21	21031	ENSG00000074047,ENSG00000087903,ENSG00000108840,ENSG00000115738,ENSG00000119042,ENSG00000120738,ENSG00000123405,ENSG00000125968,ENSG00000128272,ENSG00000131848,ENSG00000139567,ENSG00000163435,ENSG00000172006,ENSG00000175832,ENSG00000177606,ENSG00000179111,ENSG00000196843,ENSG00000198315,ENSG00000198455,ENSG00000204366,ENSG00000244405
GO:BP	regulation of response to stimulus	GO:0048583	0.032859174337844264	3939	78	27	21031	ENSG00000010310,ENSG00000011422,ENSG00000064547,ENSG00000074047,ENSG00000105808,ENSG00000106089,ENSG00000108691,ENSG00000112541,ENSG00000120738,ENSG00000120833,ENSG00000128272,ENSG00000128965,ENSG00000139567,ENSG00000139625,ENSG00000150457,ENSG00000160223,ENSG00000170667,ENSG00000179630,ENSG00000180447,ENSG00000181773,ENSG00000183018,ENSG00000184489,ENSG00000187678,ENSG00000187796,ENSG00000196843…
GO:BP	positive regulation of biosynthetic process	GO:0009891	0.032886411	2706	78	21	21031	ENSG00000074047,ENSG00000087903,ENSG00000100003,ENSG00000108691,ENSG00000108840,ENSG00000115738,ENSG00000119042,ENSG00000120738,ENSG00000123405,ENSG00000128165,ENSG00000128272,ENSG00000139567,ENSG00000139625,ENSG00000163435,ENSG00000175832,ENSG00000177606,ENSG00000179630,ENSG00000187796,ENSG00000196843,ENSG00000197329,ENSG00000244405
GO:BP	regulation of gene expression	GO:0010468	0.033511393	5526	78	34	21031	ENSG00000011422,ENSG00000074047,ENSG00000087903,ENSG00000100003,ENSG00000108840,ENSG00000115738,ENSG00000119042,ENSG00000120738,ENSG00000123405,ENSG00000125968,ENSG00000128165,ENSG00000128272,ENSG00000128965,ENSG00000131848,ENSG00000139567,ENSG00000139625,ENSG00000160223,ENSG00000163435,ENSG00000167550,ENSG00000172006,ENSG00000175832,ENSG00000177606,ENSG00000179111,ENSG00000179630,ENSG00000180447…
GO:BP	regulation of cellular biosynthetic process	GO:0031326	0.034452097	5781	78	35	21031	ENSG00000011422,ENSG00000074047,ENSG00000087903,ENSG00000100003,ENSG00000108691,ENSG00000108840,ENSG00000115738,ENSG00000119042,ENSG00000120738,ENSG00000123405,ENSG00000125968,ENSG00000128165,ENSG00000128272,ENSG00000128965,ENSG00000131848,ENSG00000139567,ENSG00000139625,ENSG00000160223,ENSG00000163435,ENSG00000167550,ENSG00000172006,ENSG00000175832,ENSG00000177606,ENSG00000179111,ENSG00000179630…
GO:BP	long-chain fatty acid metabolic process	GO:0001676	0.034452097	109	78	4	21031	ENSG00000140465,ENSG00000143554,ENSG00000167107,ENSG00000167600
GO:BP	negative regulation of RNA metabolic process	GO:0051253	0.035687864	1463	78	14	21031	ENSG00000074047,ENSG00000108840,ENSG00000115738,ENSG00000119042,ENSG00000120738,ENSG00000125968,ENSG00000128272,ENSG00000163435,ENSG00000172006,ENSG00000177606,ENSG00000179111,ENSG00000196843,ENSG00000204366,ENSG00000244405
GO:BP	cellular response to metal ion	GO:0071248	0.035687864	200	78	5	21031	ENSG00000105808,ENSG00000128272,ENSG00000140465,ENSG00000170667,ENSG00000177606
GO:BP	cellular response to growth factor stimulus	GO:0071363	0.035687864	681	78	9	21031	ENSG00000108691,ENSG00000120738,ENSG00000125968,ENSG00000139567,ENSG00000150457,ENSG00000177606,ENSG00000180447,ENSG00000184489,ENSG00000187678
GO:BP	regulation of primary metabolic process	GO:0080090	0.035687864	5591	78	34	21031	ENSG00000006025,ENSG00000011422,ENSG00000074047,ENSG00000087903,ENSG00000100003,ENSG00000108840,ENSG00000115738,ENSG00000119042,ENSG00000120738,ENSG00000123405,ENSG00000125968,ENSG00000128272,ENSG00000128965,ENSG00000131848,ENSG00000139567,ENSG00000139625,ENSG00000150457,ENSG00000163435,ENSG00000167550,ENSG00000172006,ENSG00000175832,ENSG00000177606,ENSG00000179111,ENSG00000179630,ENSG00000180447…
GO:BP	regulation of Ras protein signal transduction	GO:0046578	0.035687864	51	78	3	21031	ENSG00000105808,ENSG00000170667,ENSG00000187678
GO:BP	digestive tract morphogenesis	GO:0048546	0.035687864	49	78	3	21031	ENSG00000074047,ENSG00000115738,ENSG00000137868
GO:BP	programmed cell death	GO:0012501	0.035687864	1984	78	17	21031	ENSG00000011422,ENSG00000074047,ENSG00000080031,ENSG00000104081,ENSG00000108691,ENSG00000120738,ENSG00000120833,ENSG00000128272,ENSG00000128965,ENSG00000139625,ENSG00000150457,ENSG00000157036,ENSG00000177606,ENSG00000180447,ENSG00000187796,ENSG00000197329,ENSG00000273820
GO:BP	nucleobase-containing compound biosynthetic process	GO:0034654	0.035687864	4027	78	27	21031	ENSG00000074047,ENSG00000087903,ENSG00000100003,ENSG00000108840,ENSG00000115738,ENSG00000119042,ENSG00000120738,ENSG00000123405,ENSG00000125968,ENSG00000128272,ENSG00000131848,ENSG00000139567,ENSG00000139625,ENSG00000163435,ENSG00000167550,ENSG00000172006,ENSG00000175832,ENSG00000177606,ENSG00000179111,ENSG00000183421,ENSG00000184489,ENSG00000187796,ENSG00000196843,ENSG00000198315,ENSG00000198455…
GO:BP	cell death	GO:0008219	0.035687864	1988	78	17	21031	ENSG00000011422,ENSG00000074047,ENSG00000080031,ENSG00000104081,ENSG00000108691,ENSG00000120738,ENSG00000120833,ENSG00000128272,ENSG00000128965,ENSG00000139625,ENSG00000150457,ENSG00000157036,ENSG00000177606,ENSG00000180447,ENSG00000187796,ENSG00000197329,ENSG00000273820
GO:BP	regulation of biosynthetic process	GO:0009889	0.035687864	5813	78	35	21031	ENSG00000011422,ENSG00000074047,ENSG00000087903,ENSG00000100003,ENSG00000108691,ENSG00000108840,ENSG00000115738,ENSG00000119042,ENSG00000120738,ENSG00000123405,ENSG00000125968,ENSG00000128165,ENSG00000128272,ENSG00000128965,ENSG00000131848,ENSG00000139567,ENSG00000139625,ENSG00000160223,ENSG00000163435,ENSG00000167550,ENSG00000172006,ENSG00000175832,ENSG00000177606,ENSG00000179111,ENSG00000179630…
GO:BP	negative regulation of nitrogen compound metabolic process	GO:0051172	0.036819168	2202	78	18	21031	ENSG00000011422,ENSG00000074047,ENSG00000108840,ENSG00000115738,ENSG00000119042,ENSG00000120738,ENSG00000125968,ENSG00000128272,ENSG00000128965,ENSG00000150457,ENSG00000163435,ENSG00000172006,ENSG00000177606,ENSG00000179111,ENSG00000180447,ENSG00000196843,ENSG00000204366,ENSG00000244405
GO:BP	cell surface receptor signaling pathway	GO:0007166	0.038239307	2799	78	21	21031	ENSG00000010310,ENSG00000011422,ENSG00000074047,ENSG00000106089,ENSG00000108691,ENSG00000120738,ENSG00000120833,ENSG00000125968,ENSG00000128965,ENSG00000139567,ENSG00000150457,ENSG00000159958,ENSG00000160223,ENSG00000177606,ENSG00000179111,ENSG00000180447,ENSG00000184489,ENSG00000187678,ENSG00000197329,ENSG00000244165,ENSG00000273820
GO:BP	positive regulation of RNA metabolic process	GO:0051254	0.040314131	1852	78	16	21031	ENSG00000074047,ENSG00000087903,ENSG00000100003,ENSG00000108840,ENSG00000115738,ENSG00000119042,ENSG00000120738,ENSG00000123405,ENSG00000128272,ENSG00000139567,ENSG00000139625,ENSG00000163435,ENSG00000175832,ENSG00000177606,ENSG00000196843,ENSG00000244405
GO:BP	response to endogenous stimulus	GO:0009719	0.04128562	1678	78	15	21031	ENSG00000108691,ENSG00000108840,ENSG00000120738,ENSG00000120833,ENSG00000125968,ENSG00000129226,ENSG00000139567,ENSG00000150457,ENSG00000177606,ENSG00000180447,ENSG00000184489,ENSG00000187678,ENSG00000187796,ENSG00000196843,ENSG00000244165
GO:BP	regulation of programmed cell death	GO:0043067	0.041650011	1506	78	14	21031	ENSG00000011422,ENSG00000074047,ENSG00000104081,ENSG00000108691,ENSG00000120738,ENSG00000120833,ENSG00000128272,ENSG00000139625,ENSG00000150457,ENSG00000177606,ENSG00000180447,ENSG00000187796,ENSG00000197329,ENSG00000273820
GO:BP	response to growth factor	GO:0070848	0.041650011	711	78	9	21031	ENSG00000108691,ENSG00000120738,ENSG00000125968,ENSG00000139567,ENSG00000150457,ENSG00000177606,ENSG00000180447,ENSG00000184489,ENSG00000187678
GO:BP	heterocycle biosynthetic process	GO:0018130	0.041650011	4105	78	27	21031	ENSG00000074047,ENSG00000087903,ENSG00000100003,ENSG00000108840,ENSG00000115738,ENSG00000119042,ENSG00000120738,ENSG00000123405,ENSG00000125968,ENSG00000128272,ENSG00000131848,ENSG00000139567,ENSG00000139625,ENSG00000163435,ENSG00000167550,ENSG00000172006,ENSG00000175832,ENSG00000177606,ENSG00000179111,ENSG00000183421,ENSG00000184489,ENSG00000187796,ENSG00000196843,ENSG00000198315,ENSG00000198455…
GO:BP	regulation of metabolic process	GO:0019222	0.041650011	7158	78	40	21031	ENSG00000006025,ENSG00000011422,ENSG00000064547,ENSG00000074047,ENSG00000087903,ENSG00000100003,ENSG00000104081,ENSG00000108691,ENSG00000108840,ENSG00000115738,ENSG00000119042,ENSG00000120738,ENSG00000123405,ENSG00000125968,ENSG00000128165,ENSG00000128272,ENSG00000128965,ENSG00000131848,ENSG00000139567,ENSG00000139625,ENSG00000150457,ENSG00000160223,ENSG00000163435,ENSG00000167550,ENSG00000172006…
GO:BP	negative regulation of small GTPase mediated signal transduction	GO:0051058	0.041650011	57	78	3	21031	ENSG00000105808,ENSG00000170667,ENSG00000187678
GO:BP	regulation of cellular metabolic process	GO:0031323	0.041663430876350285	6673	78	38	21031	ENSG00000006025,ENSG00000011422,ENSG00000074047,ENSG00000087903,ENSG00000100003,ENSG00000104081,ENSG00000108691,ENSG00000108840,ENSG00000115738,ENSG00000119042,ENSG00000120738,ENSG00000123405,ENSG00000125968,ENSG00000128165,ENSG00000128272,ENSG00000128965,ENSG00000131848,ENSG00000139567,ENSG00000139625,ENSG00000150457,ENSG00000160223,ENSG00000163435,ENSG00000167550,ENSG00000172006,ENSG00000175832…
GO:BP	aromatic compound biosynthetic process	GO:0019438	0.041663430876350285	4116	78	27	21031	ENSG00000074047,ENSG00000087903,ENSG00000100003,ENSG00000108840,ENSG00000115738,ENSG00000119042,ENSG00000120738,ENSG00000123405,ENSG00000125968,ENSG00000128272,ENSG00000131848,ENSG00000139567,ENSG00000139625,ENSG00000163435,ENSG00000167550,ENSG00000172006,ENSG00000175832,ENSG00000177606,ENSG00000179111,ENSG00000183421,ENSG00000184489,ENSG00000187796,ENSG00000196843,ENSG00000198315,ENSG00000198455…
GO:BP	positive regulation of cellular process	GO:0048522	0.041748816	5717	78	34	21031	ENSG00000010310,ENSG00000011422,ENSG00000064547,ENSG00000074047,ENSG00000087903,ENSG00000100003,ENSG00000104081,ENSG00000106089,ENSG00000108691,ENSG00000108840,ENSG00000115738,ENSG00000119042,ENSG00000120738,ENSG00000120833,ENSG00000123405,ENSG00000128165,ENSG00000128272,ENSG00000139567,ENSG00000139625,ENSG00000140465,ENSG00000150457,ENSG00000159958,ENSG00000160223,ENSG00000163435,ENSG00000175832…
GO:BP	cAMP-mediated signaling	GO:0019933	0.045418546153178224	60	78	3	21031	ENSG00000010310,ENSG00000112541,ENSG00000181773
GO:BP	response to lipopolysaccharide	GO:0032496	0.04569029	336	78	6	21031	ENSG00000108691,ENSG00000108840,ENSG00000129226,ENSG00000140465,ENSG00000196843,ENSG00000197329
GO:BP	digestive tract development	GO:0048565	0.04569029	134	78	4	21031	ENSG00000074047,ENSG00000115738,ENSG00000137868,ENSG00000140465
GO:BP	positive regulation of T-helper 17 type immune response	GO:2000318	0.04569029	16	78	2	21031	ENSG00000187796,ENSG00000196843
GO:BP	locomotor rhythm	GO:0045475	0.04569029	16	78	2	21031	ENSG00000115738,ENSG00000120738
GO:BP	apoptotic process	GO:0006915	0.04569029	1913	78	16	21031	ENSG00000011422,ENSG00000074047,ENSG00000080031,ENSG00000104081,ENSG00000108691,ENSG00000120738,ENSG00000120833,ENSG00000128272,ENSG00000128965,ENSG00000139625,ENSG00000150457,ENSG00000157036,ENSG00000177606,ENSG00000180447,ENSG00000187796,ENSG00000273820
GO:BP	positive regulation of biological process	GO:0048518	0.04569029	6250	78	36	21031	ENSG00000006025,ENSG00000010310,ENSG00000011422,ENSG00000064547,ENSG00000074047,ENSG00000087903,ENSG00000100003,ENSG00000104081,ENSG00000106089,ENSG00000108691,ENSG00000108840,ENSG00000115738,ENSG00000119042,ENSG00000120738,ENSG00000120833,ENSG00000123405,ENSG00000128165,ENSG00000128272,ENSG00000137868,ENSG00000139567,ENSG00000139625,ENSG00000140465,ENSG00000150457,ENSG00000159958,ENSG00000160223…
GO:BP	cellular response to inorganic substance	GO:0071241	0.046433930308654774	229	78	5	21031	ENSG00000105808,ENSG00000128272,ENSG00000140465,ENSG00000170667,ENSG00000177606
GO:BP	mammary gland development	GO:0030879	0.049129682416198694	138	78	4	21031	ENSG00000074047,ENSG00000115738,ENSG00000120833,ENSG00000163435
